# TU_MyCo-Vision: A Deep Learning Tool for Detection of Cell Morphologies in Fungal Microscopic Images

**DOI:** 10.1101/2025.07.23.666349

**Authors:** Kartik J. Deopujari, Matthias Schmal, Caroline Danner, Zainab Abdul Qayyum, Jordy T. Zwerus, Julian Kopp, Mihail Besleaga, Roghayeh Shirvani, Astrid R. Mach-Aigner, Robert L. Mach, Christian Zimmermann

## Abstract

Morphological switching in response to environmental stimuli is a well-known phenomenon in fungi, leading to diverse morphotypes. Microscopic observation remains a widely used approach to study these phenotypes. However, variation in sample preparation and operators skill can limit the scale of sample processing or introduce bias. Although several image-based cell detection tools have been developed, most are tailored to specific applications or limited to a particular taxon. To address the need for a tool applicable to the polymorphic, yeast-like fungus *Aureobasidium pullulans,* and with potential applicability to other taxa, we developed TU_MyCo-Vision, an Ultralytics YOLO (You Only Look Once) based object detection tool for identifying 13 fungal morphotypes in bright-field microscopic images.

The tool integrates a YOLOv11m-based object detector trained on a custom dataset of 1,504 annotated images and a standalone graphical user interface that enables downstream data analysis and visualization of results. The best-performing model (Zulu_s3) achieved a mean precision of 73.4%, a recall of 66.5%, a mean average precision at 50% IoU (mAP@50) of 73.5%, and a mean average precision at varying IoU thresholds between 50 to 90% IoU (mAP@50-95) of 54.5% across all 13 classes. The single-group analysis pipeline was validated on a 90-image test set, generating six quantitative summaries, including absolute counts, relative and mean relative abundance plots, stacked bar plots, and clustered heatmaps. Multi-group evaluation on previously unseen datasets comprising *Candida albicans*, *Komagataella phaffii*, and *Aspergillus niger* spores demonstrated the tool’s potential applicability to other genera.

TU_MyCo-Vision is distributed as a fully packaged, cross-platform executable, eliminating the need for environment setup or manual installation of dependencies. Built entirely on open-source frameworks, it provides a foundational and potentially extensible solution for automated fungal morphology detection and analysis.

**Author Summary:** We developed TU_MyCo-Vision to address challenges in fungal microscopic imaging. Fungi, such as *Aureobasidium pullulans*, display a remarkable ability to switch cell shapes (up to thirteen in this species alone) depending on their environment. While microscopy remains a popular method for observing these changes, manual analysis is limited by individual expertise and the number of images that can be processed, often making results subjective and difficult to scale. To overcome these challenges, we built an Ultralytics YOLOv11-based cell detector that can automatically detect and categorize thirteen fungal cell shapes from brightfield microscopic images. We designed TU_MyCo-Vision to be accessible, with a simple graphical user interface, integrated data analysis suite, and distribution as a standalone application for both Windows and macOS, so it can be used even by those with limited computational skills. Our tool demonstrated strong performance, achieving over 73% precision. Importantly, it also worked well on images from other fungal species, showing potential to be further developed as a general fungal cell morphology tool. We hope TU_MyCo-Vision will contribute to making standardized, high-throughput phenotyping of fungi accessible to a broader community.
