## Supplemental Table 1 for "TU_MyCo-Vision: A Deep Learning Tool for Detection of Cell Morphologies in Fungal Microscopic Images"

### Sheet: Tabelle1
Media	Ingredients (per 1000ml)
AFP	bactopeptone 10g, yeast extract 20g, ferric ammonium citrate 0.5g, pH 6.3
ARCH	bactopeptone 2g, malt extract 3g, glucose 5g, pH 5.6
BHI	peptone 10g, beef heart 5g, calf brains 12.5g, D-glucose 2g, NaCl 5g, disodium hydrogen phosphate 2.5g, pH 7.4
Boiled rice	white rice 18g, tap water, autoclave twice after 24 hrs, pH 5.6
PD	dextrose 20g, potato starch 4g, pH 5.1
YPD	glucose 20g, yeast extract 10g, casein 20g, pH 6.5
M17	yeast extract 2.5g, lactose 5g, meat peptone 5g, tryptone 2.5g, sodium glycerophosphate 19g, MgSO4 0.25g, ascorbic acid 0.5g, pH 7.0
MEX	malt extract 18g, peptone 20g, pH 5.6
MH	starch 1.5g, casein hydrolysate 17.5g, beef infusion solids 2g, pH 7.4
Minimal	sucrose 25g, dipotassium phosphate 5g, NaCl 1g, ammonium sulfate 0.2g, pH 5.6
