## Supplemental Table 2 for "TU_MyCo-Vision: A Deep Learning Tool for Detection of Cell Morphologies in Fungal Microscopic Images"

### Sheet: Tabelle1
Class Name	Split_1_train	Split_2_train	Split_3_train	Split_4_train	Split_5_train	Split_1_val	Split_2_val	Split_3_val	Split_4_val	Split_5_val		Class Name	Split_1_train	Split_2_train	Split_3_train	Split_4_train	Split_5_train	SD (P)		Class Name	Split_1_val	Split_2_val	Split_3_val	Split_4_val	Split_5_val	SD (P)
C1	934	856	953	924	1013	236	314	217	246	157		C1	934	856	953	924	1013	50.5292		C1	236	314	217	246	157	50.5292
C3-B	467	452	393	448	464	89	104	163	108	92		C3-B	467	452	393	448	464	26.8581		C3-B	89	104	163	108	92	26.8581
C2-B	383	330	356	341	346	56	109	83	98	93		C2-B	383	330	356	341	346	17.9711		C2-B	56	109	83	98	93	17.9711
C4	446	471	484	465	494	144	119	106	125	96	x-ray	C4	446	471	484	465	494	16.456	x-ray	C4	144	119	106	125	96	16.456
C5	2387	2382	2373	2343	2367	576	581	590	620	596		C5	2387	2382	2373	2343	2367	15.3571		C5	576	581	590	620	596	15.3571
C9	565	549	576	541	569	135	151	124	159	131		C9	565	549	576	541	569	12.9923		C9	135	151	124	159	131	12.9923
C2	401	402	386	423	416	106	105	121	84	91		C2	401	402	386	423	416	12.8779		C2	106	105	121	84	91	12.8779
C7-G	349	324	338	339	342	74	99	85	84	81		C7-G	349	324	338	339	342	8.16333		C7-G	74	99	85	84	81	8.16333
C6	405	392	391	397	407	93	106	107	101	91		C6	405	392	391	397	407	6.56049		C6	93	106	107	101	91	6.56049
C7-F	253	270	269	259	261	75	58	59	69	67		C7-F	253	270	269	259	261	6.37495		C7-F	75	58	59	69	67	6.37495
C7-E	192	185	198	187	190	46	53	40	51	48		C7-E	192	185	198	187	190	4.49889		C7-E	46	53	40	51	48	4.49889
C11	69	72	77	71	71	21	18	13	19	19		C11	69	72	77	71	71	2.68328		C11	21	18	13	19	19	2.68328
C8	60	61	57	56	58	13	12	16	17	15		C8	60	61	57	56	58	1.85472		C8	13	12	16	17	15	1.85472
Total	6911	6746	6851	6794	6998	1664	1829	1724	1781	1577		Total	6911	6746	6851	6794	6998			Total	1664	1829	1724	1781	1577
Class Name	Split_1_train	Split_2_train	Split_3_train	Split_4_train	Split_5_train	Split_1_val	Split_2_val	Split_3_val	Split_4_val	Split_5_val		Class Name	Split_1_train	Split_2_train	Split_3_train	Split_4_train	Split_5_train	SD (P)		Class Name	Split_1_val	Split_2_val	Split_3_val	Split_4_val	Split_5_val	SD (P)
C5	2149	2286	2096	2172	2181	572	435	625	549	540		C5	2149	2286	2096	2172	2181	62.0754		C5	572	435	625	549	540	62.0754
C1	1155	1247	1123	1275	1196	344	252	376	224	303		C1	1155	1247	1123	1275	1196	56.2153		C1	344	252	376	224	303	56.2153
C9	644	660	633	638	577	144	128	155	150	211		C9	644	660	633	638	577	28.2035		C9	144	128	155	150	211	28.2035
C4	485	532	533	539	503	163	116	115	109	145	yankee	C4	485	532	533	539	503	20.8576	yankee	C4	163	116	115	109	145	20.8576
C2	387	426	388	404	395	113	74	112	96	105		C2	387	426	388	404	395	14.3527		C2	113	74	112	96	105	14.3527
C2-B	340	342	345	315	358	85	83	80	110	67		C2-B	340	342	345	315	358	13.9857		C2-B	85	83	80	110	67	13.9857
C3-B	406	402	389	403	372	87	91	104	90	121		C3-B	406	402	389	403	372	12.627		C3-B	87	91	104	90	121	12.627
C7-F	264	275	256	277	268	71	60	79	58	67		C7-F	264	275	256	277	268	7.61577		C7-F	71	60	79	58	67	7.61577
C6	343	356	335	344	338	86	73	94	85	91		C6	343	356	335	344	338	7.19444		C6	86	73	94	85	91	7.19444
C7-E	190	190	177	185	186	42	42	55	47	46		C7-E	190	190	177	185	186	4.75815		C7-E	42	42	55	47	46	4.75815
C11	66	78	70	68	66	21	9	17	19	21		C11	66	78	70	68	66	4.45421		C11	21	9	17	19	21	4.45421
C8	61	60	58	57	52	11	12	14	15	20		C8	61	60	58	57	52	3.13688		C8	11	12	14	15	20	3.13688
C7-G	339	340	336	337	340	84	83	87	86	83		C7-G	339	340	336	337	340	1.62481		C7-G	84	83	87	86	83	1.62481
Total	6829	7194	6739	7014	6832	1823	1458	1913	1638	1820		Total	6829	7194	6739	7014	6832			Total	1823	1458	1913	1638	1820
Class Name	Split_1_train	Split_2_train	Split_3_train	Split_4_train	Split_5_train	Split_1_val	Split_2_val	Split_3_val	Split_4_val	Split_5_val		Class Name	Split_1_train	Split_2_train	Split_3_train	Split_4_train	Split_5_train	SD (P)		Class Name	Split_1_val	Split_2_val	Split_3_val	Split_4_val	Split_5_val	SD (P)
C1	1608	1664	1617	1555	1628	410	354	401	463	390		C1	1608	1664	1617	1555	1628	35.2738		C1	410	354	401	463	390	35.2738
C4	656	649	625	705	633	161	168	192	112	184	zulu	C4	656	649	625	705	633	27.9686	zulu	C4	161	168	192	112	184	27.9686
C9	815	826	777	836	770	191	180	229	170	236		C9	815	826	777	836	770	26.4983		C9	191	180	229	170	236	26.4983
C2	636	623	576	598	599	122	135	182	160	159		C2	636	623	576	598	599	20.9819		C2	122	135	182	160	159	20.9819
C3-B	665	672	636	682	661	164	157	193	147	168		C3-B	665	672	636	682	661	15.3545		C3-B	164	157	193	147	168	15.3545
C6	417	405	405	395	430	96	108	108	118	83		C6	417	405	405	395	430	12.0266		C6	96	108	108	118	83	12.0266
C7-G	677	666	659	658	660	153	164	171	172	170		C7-G	677	666	659	658	660	7.07107		C7-G	153	164	171	172	170	7.07107
C2-B	577	590	580	569	576	146	133	143	154	147		C2-B	577	590	580	569	576	6.82935		C2-B	146	133	143	154	147	6.82935
C8	66	64	50	65	63	11	13	27	12	14		C8	66	64	50	65	63	5.88558		C8	11	13	27	12	14	5.88558
C5	2753	2769	2764	2759	2767	700	684	689	694	686		C5	2753	2769	2764	2759	2767	5.78273		C5	700	684	689	694	686	5.78273
C7-E	242	253	237	242	242	62	51	67	62	62		C7-E	242	253	237	242	242	5.26878		C7-E	62	51	67	62	62	5.26878
C11	76	75	68	83	74	18	19	26	11	20		C11	76	75	68	83	74	4.79166		C11	18	19	26	11	20	4.79166
C7-F	310	312	305	301	300	72	70	77	81	82		C7-F	310	312	305	301	300	4.75815		C7-F	72	70	77	81	82	4.75815
Total	9498	9568	9299	9448	9403	2306	2236	2505	2356	2401		Total	9498	9568	9299	9448	9403			Total	2306	2236	2505	2356	2401
