## Supplemental Table 4 for "TU_MyCo-Vision: A Deep Learning Tool for Detection of Cell Morphologies in Fungal Microscopic Images"

### Sheet: Tabelle1
Hyperparameter	Value
epochs	350
iterations	45
optimizer	SGD
plots	FALSE
val	FALSE
batch	0.9
box	8
cls	1
dfl	2
hsv_h	0.03
hsv_s	0.8
hsv_v	0.5
degrees	90
translate	0.2
scale	0.7
shear	0
perspective	0
flipud	0.7
fliplr	0.7
bgr	0.6
mosaic	1
mixup	0.5
lr0	0.01
momentum	0.9
weight_decay	0.0005
warmup_epochs	3
warmup_momentum	0.8
warmup_bias_lr	0.1
cos_lr	TRUE
dropout	0
Patience	120
Note: All hyperparameters that are not listed are set to defaults
