## Supplemental Table 6 for "TU_MyCo-Vision: A Deep Learning Tool for Detection of Cell Morphologies in Fungal Microscopic Images"

### Sheet: Tabelle1
Parameter	Value
epochs	1000
patience	130
batch	0.9
cos_lr	TRUE
plots	TRUE
optimizer	'SGD'
lr0	0.01551
lrf	0.01106
momentum	0.9215
weight_decay	0.00053
warmup_epochs	2.76134
warmup_momentum	0.77505
box	8.85889
cls	0.97851
dfl	1.9413
hsv_h	0.03244
hsv_s	0.65832
hsv_v	0.44335
degrees	44.6612
translate	0.23812
scale	0.61362
flipud	0.8841
fliplr	0.80311
bgr	0.51936
mosaic	0.66641
mixup	0.51302
