## Supplemental Table 7 for "TU_MyCo-Vision: A Deep Learning Tool for Detection of Cell Morphologies in Fungal Microscopic Images"

### Sheet: Sheet1
zulu_s1	Class	Images	Instances	Precision	Recall	mAP@50	mAP@50-95		Model	Class	Images	Instances	Precision	Recall	mAP@50	mAP@50-95
	all	166	956	0.658	0.664	0.689	0.521		zulu_s1	all	166	956	0.658	0.664	0.689	0.521
	C2	27	55	0.726	0.818	0.824	0.654		zulu_s2	all	166	956	0.715	0.612	0.69	0.519
	C5	77	229	0.614	0.847	0.762	0.566		zulu_s3	all	166	956	0.734	0.665	0.735	0.545
	C1	31	78	0.804	0.787	0.841	0.686		zulu_s4	all	166	956	0.638	0.717	0.704	0.527
	C4	63	139	0.780	0.432	0.573	0.313		zulu_v5	all	166	956	0.715	0.679	0.733	0.546
	C6	16	25	0.637	0.640	0.705	0.585		xray_s1	all	166	956	0.708	0.65	0.671	0.496
	C11	8	12	0.463	0.333	0.448	0.362		xray_s2	all	166	956	0.64	0.661	0.669	0.511
	C9	27	38	0.439	0.553	0.568	0.449		xray_s3	all	166	956	0.691	0.604	0.672	0.513
	C2-B	28	95	0.855	0.744	0.879	0.727		xray_s4	all	166	956	0.631	0.649	0.65	0.493
	C3-B	36	74	0.725	0.892	0.821	0.670		xray_s5	all	166	956	0.64	0.648	0.648	0.494
	C8	20	26	0.952	0.846	0.940	0.834		yankee_s1	all	166	956	0.659	0.649	0.686	0.505
	C7-E	36	65	0.524	0.440	0.503	0.323		yankee_s2	all	166	956	0.619	0.68	0.658	0.498
	C7-F	32	49	0.571	0.755	0.643	0.360		yankee_s3	all	166	956	0.653	0.676	0.693	0.518
	C7-G	30	71	0.464	0.549	0.451	0.250		yankee_s4	all	166	956	0.705	0.661	0.701	0.521
									yankee_s5	all	166	956	0.686	0.684	0.709	0.526
zulu_s2	Class	Images	Instances	Precision	Recall	mAP@50	mAP@50-95
	all	166	956	0.715	0.612	0.690	0.519		Model	Precision	Recall	mAP@50-95
	C2	27	55	0.817	0.811	0.871	0.706		xray_s1	0.708	0.65	0.496
	C5	77	229	0.717	0.795	0.762	0.563		xray_s2	0.64	0.661	0.511
	C1	31	78	0.791	0.782	0.841	0.680		xray_s3	0.691	0.604	0.513
	C4	63	139	0.821	0.432	0.614	0.319		xray_s4	0.631	0.649	0.493
	C6	16	25	0.754	0.640	0.715	0.556		xray_s5	0.64	0.648	0.494
	C11	8	12	0.537	0.250	0.370	0.303		yankee_s1	0.659	0.649	0.505
	C9	27	38	0.494	0.447	0.525	0.414		yankee_s2	0.619	0.68	0.498
	C2-B	28	95	0.856	0.716	0.866	0.720		yankee_s3	0.653	0.676	0.518
	C3-B	36	74	0.700	0.932	0.872	0.710		yankee_s4	0.705	0.661	0.521
	C8	20	26	0.886	0.885	0.961	0.841		yankee_s5	0.686	0.684	0.526
	C7-E	36	65	0.621	0.354	0.490	0.309		zulu_s1	0.658	0.664	0.521
	C7-F	32	49	0.664	0.443	0.573	0.322		zulu_s2	0.715	0.612	0.519
	C7-G	30	71	0.640	0.476	0.508	0.303		zulu_s3	0.734	0.665	0.545
									zulu_s4	0.638	0.717	0.527
zulu_s3	Class	Images	Instances	Precision	Recall	mAP@50	mAP@50-95		zulu_v5	0.715	0.679	0.546
	all	166	956	0.734	0.665	0.735	0.545
	C2	27	55	0.839	0.851	0.912	0.730
	C5	77	229	0.709	0.789	0.792	0.587
	C1	31	78	0.762	0.731	0.844	0.677
	C4	63	139	0.811	0.475	0.622	0.327		zulu_s3	Class	Images	Instances	Precision	Recall	mAP@50	mAP@50-95
	C6	16	25	0.639	0.600	0.699	0.560			all	166	956	0.734	0.665	0.735	0.545
	C11	8	12	0.613	0.583	0.612	0.480			C2	27	55	0.839	0.851	0.912	0.73
	C9	27	38	0.557	0.579	0.583	0.459			C5	77	229	0.709	0.789	0.792	0.587
	C2-B	28	95	0.865	0.739	0.887	0.729			C1	31	78	0.762	0.731	0.844	0.677
	C3-B	36	74	0.778	0.949	0.900	0.730			C4	63	139	0.811	0.475	0.622	0.327
	C8	20	26	0.900	0.846	0.897	0.790			C6	16	25	0.639	0.6	0.699	0.56
	C7-E	36	65	0.664	0.446	0.577	0.338			C11	8	12	0.613	0.583	0.612	0.48
	C7-F	32	49	0.720	0.571	0.712	0.391			C9	27	38	0.557	0.579	0.583	0.459
	C7-G	30	71	0.680	0.479	0.517	0.291			C2-B	28	95	0.865	0.739	0.887	0.729
										C3-B	36	74	0.778	0.949	0.9	0.73
zulu_s4	Class	Images	Instances	Precision	Recall	mAP@50	mAP@50-95			C8	20	26	0.9	0.846	0.897	0.79
	all	166	956	0.638	0.717	0.704	0.527			C7-E	36	65	0.664	0.446	0.577	0.338
	C2	27	55	0.655	0.836	0.851	0.671			C7-F	32	49	0.72	0.571	0.712	0.391
	C5	77	229	0.621	0.882	0.756	0.556			C7-G	30	71	0.68	0.479	0.517	0.291
	C1	31	78	0.785	0.885	0.855	0.691
	C4	63	139	0.688	0.604	0.654	0.360
	C6	16	25	0.676	0.668	0.732	0.611
	C11	8	12	0.438	0.457	0.373	0.283
	C9	27	38	0.445	0.658	0.578	0.434
	C2-B	28	95	0.743	0.789	0.864	0.720
	C3-B	36	74	0.696	0.946	0.913	0.737
	C8	20	26	0.925	0.885	0.984	0.846
	C7-E	36	65	0.607	0.508	0.548	0.338
	C7-F	32	49	0.532	0.612	0.575	0.355
	C7-G	30	71	0.484	0.592	0.464	0.252
zulu_v5	Class	Images	Instances	Precision	Recall	mAP@50	mAP@50-95
	all	166	956	0.715	0.679	0.733	0.546
	C2	27	55	0.764	0.873	0.888	0.707
	C5	77	229	0.661	0.856	0.784	0.578
	C1	31	78	0.771	0.731	0.830	0.675
	C4	63	139	0.729	0.460	0.574	0.301
	C6	16	25	0.680	0.640	0.718	0.576
	C11	8	12	0.730	0.583	0.654	0.476
	C9	27	38	0.502	0.584	0.641	0.490
	C2-B	28	95	0.853	0.768	0.881	0.732
	C3-B	36	74	0.703	0.946	0.883	0.720
	C8	20	26	0.867	0.885	0.898	0.783
	C7-E	36	65	0.667	0.494	0.586	0.383
	C7-F	32	49	0.773	0.556	0.697	0.374
	C7-G	30	71	0.592	0.450	0.496	0.301
xray_s1	Class	Images	Instances	Precision	Recall	mAP@50	mAP@50-95
	all	166	956	0.708	0.650	0.671	0.496
	C2	27	55	0.827	0.800	0.848	0.652
	C5	77	229	0.614	0.821	0.699	0.522
	C1	31	78	0.764	0.577	0.669	0.535
	C4	63	139	0.820	0.403	0.596	0.296
	C6	16	25	0.648	0.640	0.678	0.557
	C11	8	12	0.481	0.417	0.437	0.347
	C9	27	38	0.533	0.605	0.511	0.395
	C2-B	28	95	0.794	0.663	0.792	0.647
	C3-B	36	74	0.735	0.898	0.833	0.693
	C8	20	26	0.956	0.843	0.916	0.833
	C7-E	36	65	0.683	0.498	0.486	0.272
	C7-F	32	49	0.697	0.751	0.687	0.409
	C7-G	30	71	0.651	0.535	0.573	0.289
xray_s2	Class	Images	Instances	Precision	Recall	mAP@50	mAP@50-95
	all	166	956	0.640	0.661	0.669	0.511
	C2	27	55	0.810	0.818	0.886	0.701
	C5	77	229	0.619	0.830	0.747	0.548
	C1	31	78	0.740	0.641	0.759	0.603
	C4	63	139	0.767	0.450	0.575	0.284
	C6	16	25	0.623	0.640	0.727	0.596
	C11	8	12	0.434	0.385	0.399	0.326
	C9	27	38	0.480	0.605	0.516	0.406
	C2-B	28	95	0.831	0.832	0.891	0.728
	C3-B	36	74	0.677	0.946	0.879	0.722
	C8	20	26	0.875	0.811	0.903	0.795
	C7-E	36	65	0.512	0.492	0.428	0.281
	C7-F	32	49	0.514	0.633	0.563	0.376
	C7-G	30	71	0.436	0.507	0.423	0.272
xray_s3	Class	Images	Instances	Precision	Recall	mAP@50	mAP@50-95
	all	166	956	0.691	0.604	0.672	0.513
	C2	27	55	0.849	0.817	0.909	0.718
	C5	77	229	0.621	0.769	0.714	0.516
	C1	31	78	0.738	0.579	0.693	0.556
	C4	63	139	0.837	0.407	0.623	0.311
	C6	16	25	0.701	0.600	0.672	0.571
	C11	8	12	0.539	0.333	0.398	0.327
	C9	27	38	0.565	0.615	0.650	0.525
	C2-B	28	95	0.772	0.748	0.861	0.715
	C3-B	36	74	0.700	0.892	0.838	0.711
	C8	20	26	0.835	0.731	0.891	0.766
	C7-E	36	65	0.637	0.385	0.454	0.332
	C7-F	32	49	0.635	0.469	0.595	0.379
	C7-G	30	71	0.559	0.507	0.440	0.248
xray_s4	Class	Images	Instances	Precision	Recall	mAP@50	mAP@50-95
	all	166	956	0.631	0.649	0.650	0.493
	C2	27	55	0.836	0.836	0.894	0.715
	C5	77	229	0.596	0.882	0.735	0.530
	C1	31	78	0.754	0.707	0.788	0.632
	C4	63	139	0.716	0.561	0.612	0.309
	C6	16	25	0.661	0.600	0.663	0.551
	C11	8	12	0.542	0.417	0.311	0.215
	C9	27	38	0.389	0.553	0.472	0.361
	C2-B	28	95	0.835	0.684	0.863	0.702
	C3-B	36	74	0.654	0.932	0.815	0.657
	C8	20	26	0.854	0.885	0.948	0.833
	C7-E	36	65	0.514	0.354	0.381	0.256
	C7-F	32	49	0.471	0.571	0.593	0.397
	C7-G	30	71	0.385	0.449	0.374	0.250
xray_s5	Class	Images	Instances	Precision	Recall	mAP@50	mAP@50-95
	all	166	956	0.640	0.648	0.648	0.494
	C2	27	55	0.792	0.800	0.861	0.700
	C5	77	229	0.579	0.830	0.718	0.526
	C1	31	78	0.774	0.658	0.766	0.616
	C4	63	139	0.758	0.472	0.599	0.305
	C6	16	25	0.650	0.670	0.695	0.562
	C11	8	12	0.357	0.250	0.301	0.214
	C9	27	38	0.531	0.566	0.539	0.406
	C2-B	28	95	0.785	0.694	0.830	0.696
	C3-B	36	74	0.634	0.932	0.754	0.626
	C8	20	26	0.886	0.808	0.888	0.778
	C7-E	36	65	0.571	0.585	0.485	0.340
	C7-F	32	49	0.548	0.653	0.570	0.402
	C7-G	30	71	0.450	0.507	0.417	0.250
yankee_s1	Class	Images	Instances	Precision	Recall	mAP@50	mAP@50-95
	all	166	956	0.659	0.649	0.686	0.505
	C2	27	55	0.788	0.764	0.808	0.635
	C5	77	229	0.683	0.799	0.758	0.565
	C1	31	78	0.770	0.773	0.823	0.654
	C4	63	139	0.735	0.458	0.585	0.295
	C6	16	25	0.549	0.640	0.747	0.565
	C11	8	12	0.479	0.333	0.349	0.288
	C9	27	38	0.446	0.553	0.611	0.456
	C2-B	28	95	0.807	0.748	0.848	0.696
	C3-B	36	74	0.709	0.878	0.815	0.645
	C8	20	26	0.873	0.793	0.916	0.751
	C7-E	36	65	0.615	0.523	0.541	0.351
	C7-F	32	49	0.636	0.653	0.636	0.373
	C7-G	30	71	0.472	0.521	0.483	0.291
yankee_s2	Class	Images	Instances	Precision	Recall	mAP@50	mAP@50-95
	all	166	956	0.619	0.680	0.658	0.498
	C2	27	55	0.696	0.836	0.849	0.684
	C5	77	229	0.692	0.825	0.721	0.515
	C1	31	78	0.725	0.776	0.805	0.641
	C4	63	139	0.736	0.496	0.591	0.317
	C6	16	25	0.726	0.720	0.754	0.652
	C11	8	12	0.310	0.333	0.244	0.179
	C9	27	38	0.587	0.684	0.629	0.459
	C2-B	28	95	0.796	0.768	0.861	0.711
	C3-B	36	74	0.664	0.892	0.863	0.728
	C8	20	26	0.752	0.816	0.889	0.789
	C7-E	36	65	0.524	0.492	0.406	0.228
	C7-F	32	49	0.437	0.633	0.529	0.313
	C7-G	30	71	0.400	0.563	0.413	0.260
yankee_s3	Class	Images	Instances	Precision	Recall	mAP@50	mAP@50-95
	all	166	956	0.653	0.676	0.693	0.518
	C2	27	55	0.747	0.855	0.885	0.699
	C5	77	229	0.625	0.799	0.744	0.546
	C1	31	78	0.730	0.756	0.808	0.650
	C4	63	139	0.678	0.511	0.602	0.321
	C6	16	25	0.656	0.764	0.751	0.612
	C11	8	12	0.524	0.167	0.319	0.273
	C9	27	38	0.619	0.500	0.618	0.485
	C2-B	28	95	0.799	0.737	0.864	0.715
	C3-B	36	74	0.785	0.890	0.862	0.693
	C8	20	26	0.841	0.923	0.941	0.828
	C7-E	36	65	0.463	0.538	0.471	0.287
	C7-F	32	49	0.599	0.755	0.687	0.356
	C7-G	30	71	0.421	0.592	0.453	0.276
yankee_s4	Class	Images	Instances	Precision	Recall	mAP@50	mAP@50-95
	all	166	956	0.705	0.661	0.701	0.521
	C2	27	55	0.732	0.855	0.857	0.676
	C5	77	229	0.678	0.721	0.709	0.515
	C1	31	78	0.809	0.769	0.847	0.683
	C4	63	139	0.773	0.410	0.531	0.275
	C6	16	25	0.728	0.600	0.688	0.565
	C11	8	12	0.827	0.401	0.542	0.382
	C9	27	38	0.564	0.632	0.612	0.465
	C2-B	28	95	0.740	0.853	0.845	0.687
	C3-B	36	74	0.664	0.946	0.844	0.695
	C8	20	26	0.840	0.885	0.951	0.818
	C7-E	36	65	0.621	0.378	0.524	0.352
	C7-F	32	49	0.610	0.574	0.608	0.355
	C7-G	30	71	0.584	0.577	0.551	0.302
yankee_s5	Class	Images	Instances	Precision	Recall	mAP@50	mAP@50-95
	all	166	956	0.686	0.684	0.709	0.526
	C2	27	55	0.711	0.894	0.878	0.706
	C5	77	229	0.673	0.799	0.748	0.549
	C1	31	78	0.811	0.744	0.864	0.691
	C4	63	139	0.782	0.432	0.585	0.295
	C6	16	25	0.657	0.680	0.733	0.594
	C11	8	12	0.651	0.468	0.515	0.382
	C9	27	38	0.429	0.553	0.554	0.433
	C2-B	28	95	0.844	0.742	0.888	0.740
	C3-B	36	74	0.701	0.921	0.819	0.658
	C8	20	26	0.887	0.906	0.938	0.818
	C7-E	36	65	0.601	0.554	0.604	0.357
	C7-F	32	49	0.627	0.633	0.603	0.345
	C7-G	30	71	0.549	0.563	0.489	0.266
